# Genomes of *Leishmania* parasites directly sequenced from patients with visceral leishmaniasis in the Indian subcontinent

**DOI:** 10.1101/676163

**Authors:** Malgorzata A. Domagalska, Hideo Imamura, Mandy Sanders, Frederik Van den Broeck, Narayan Raj Bhattarai, Manu Vanaerschot, Ilse Maes, Erika D’Haenens, Keshav Rai, Suman Rijal, Matthew Berriman, James A. Cotton, Jean-Claude Dujardin

## Abstract

Whole genome sequencing (WGS) is increasingly used for molecular diagnosis and epidemiology of infectious diseases. Current *Leishmania* genomic studies rely on DNA extracted from cultured parasites, which might introduce sampling and biological biases into the subsequent analyses. Up to now, direct analysis of *Leishmania* genome in clinical samples is hampered by high levels of human DNA and large variation in parasite load in patient samples. Here, we present a method, based on target enrichment of *Leishmania donovani* DNA with Agilent SureSelect technology, that allows the analysis of *Leishmania* genomes directly in clinical samples. We validated our protocol with a set of artificially mixed samples, followed by the analysis of 63 clinical samples (bone marrow or spleen aspirates) from visceral leishmaniasis patients in Nepal. We were able to identify genotypes using a set of diagnostic SNPs in almost all of these samples (97%) and access comprehensive genome-wide information in most (83%). This allowed us to perform phylogenomic analysis, assess chromosome copy number and identify large copy number variants (CNVs). Pairwise comparisons between the parasite genomes in clinical samples and derived *in vitro* cultured promastigotes showed a lower aneuploidy in amastigotes as well as genomic differences, suggesting polyclonal infections in patients. Altogether our results underline the need for sequencing parasite genomes directly in the host samples.

**Author summary:** Visceral leishmaniasis (VL) is caused by parasitic protozoa of the *Leishmania donovani* complex and is lethal in the absence of treatment. Whole Genome Sequencing (WGS) of *L. donovani* clinical isolates revealed hitherto cryptic population structure in the Indian Sub-Continent and provided insights into the epidemiology and potential mechanisms of drug resistance. However, several biases are likely introduced during the culture step. We report here the development of a method that allows determination of parasite genomes directly in clinical samples, and validate it on bone marrow and splenic aspirates of VL patients in Nepal. Our study sheds a new light on the biology of Leishmania in the human host: we found that intracellular parasites of the patients had very low levels of aneuploidy, in sharp contrast to the situation in cultivated isolates. Moreover, the observed differences in genomes between intracellular amastigotes of the patient and the derived cultured parasites suggests polyclonality of infections, with different clones dominating in clinical samples and in culture, likely due to fitness differences. We believe this method is most suitable for clinical studies and for molecular tracking in the context of elimination programs.
