## Supplemental dataset for "Genomes of *Leishmania* parasites directly sequenced from patients with visceral leishmaniasis in the Indian subcontinent"

### Sheet: A. genome equiv. in amplicons
Patient clinical sample	%Leish DNA	Concentration (ng/µl)	diluted	volume used (µl)	concentration used (ng/µl)	amount of DNA used (ng)	amount Leishmania DNA used (ng)	amount Leishmania DNA (pg)	genome equivalents	SuSL-seq genotype	amplicon-seq
BPK114BM	1.09	280	NO	2	280	560	6.09018	6090.18	60901.8	ISC5	ISC5
BPK89BM	2.45	103	NO	2	103	206	5.05677	5056.77	50567.7	ISC6	ISC6
BPK120BM	1.49	91.2	NO	2	91.2	182.4	2.70902	2709.02	27090.2	ISC9	not ISC3,4,6$ ; ISC5 detected above background
BPK191BM	2.12	116	2X	2	58	116	2.46166	2461.65	24616.5	ISC4	ISC4
BPK174BM	1.06	142	2X	2	71	142	1.51216	1512.15	15121.5	ISC4	ISC4
BPK113BM	1.9	38.4	2X	2	19.2	38.4	0.727694	727.69	7276.9	ISC6	ISC6
BPK134BM	0.37	87	NO	2	87	174	0.65076	650.76	6507.6	ISC5	ISC5
BPK235BM	1.74	16.9	NO	2	16.9	33.8	0.588458	588.46	5884.6	ISC3	ISC3
VL92SP	1.15	18.89	NO	2	18.89	37.78	0.432581	432.58	4325.8	ISC3	ISC3
BPK184BM	1.42	46.3	5X	2	9.26	18.52	0.262799	262.8	2628	ISC6	ISC6
BPK165BM	0.6	15.5	NO	2	15.5	31	0.18569	185.69	1856.9	ISC11	not ISC3,4,5,6$
BPK198BM	2.85	6.77	5X	2	1.35	2708	0.0772592	77.26	772.6	ISC4	ISC4
BPK276BM	1.17	5.68	2X	2	2.84	5.68	0.0662856	66.28	662.8	ISC5	ISC5
BPK077BM	0.44	35.3	10X	2	3.53	7.06	0.0308583	30.86	308.6	ISC4	ISC4
BPK296BM	0.05	3.99	NO	2	3.99	7.98	0.0043092	4.31	43.1	ISC4 (94% ISC4-specific SNPs)	ISC4
BPK471BM	0.11	2.92	5X	2	0.58	1168	0.00123808	1.24	12.4	UG (91,8% ISC4-specific SNPs)	ISC4

### Sheet: B. Excluded regions (somy)
Excluded regions for somy estimation
Chromosome	coordinates	Remarks
Ld01	270000 < x
Ld02	280000 < x < 325000	Mini-exons
Ld05	440000 < x
Ld10	40000 < x < 275000	gp63
Ld12	380000 < x < 570000
Ld19	700000 < x
Ld22	710000 < x
Ld23	90000 < x < 110000	H-locus
Ld27	1000000 < x <1050000	rDNA genes
Ld36	2550000 < x < 2580000	M-locus

### Sheet: C. Group specific SNPs
ISC group	Chromosome	Position	Reference allele	SNP allele	SNP score (GATK)	Reference motif [reference base]	SNP motif [SNP base]
ISC3	Ld18	579623	C	A	8393.41	GTAGGCAGGCA[C]ACACACACACA	GTAGGCAGGCA[A]ACACACACACA
ISC3	Ld37	12103	G	A	68619.23	ATTATTTATTT[G]ATAGGTGCAAT	ATTATTTATTT[A]ATAGGTGCAAT
ISC3	Ld16	147189	G	A	13020.23	TGTTCTGCCGT[G]GCTTGCCACGC	TGTTCTGCCGT[A]GCTTGCCACGC
ISC3	Ld17	275334	G	A	11469.26	TCATGTCGTGC[G]GCCGCCCTTGC	TCATGTCGTGC[A]GCCGCCCTTGC
ISC3	Ld21	401879	C	A	14102.23	TTGGCGGCCAA[C]ACGGACAGCGG	TTGGCGGCCAA[A]ACGGACAGCGG
ISC3	Ld24	479351	G	A	11196.5	GGCTATGTTGG[G]GCTGCAGGACG	GGCTATGTTGG[A]GCTGCAGGACG
ISC3	Ld30	91448	G	A	13567.23	AGCCGCGCACG[G]CTCCTTGGGCA	AGCCGCGCACG[A]CTCCTTGGGCA
ISC3	Ld36	532376	G	A	13874.23	CGGTGACTGAT[G]CGCACTTGCAT	CGGTGACTGAT[A]CGCACTTGCAT
ISC3	Ld30	1310602	G	A	10564.23	CAAAAGCGCTT[G]CCCCAGCACGC	CAAAAGCGCTT[A]CCCCAGCACGC
ISC3	Ld32	593381	G	A	12487.23	GAGACAACAGA[G]TCGGTGCATCT	GAGACAACAGA[A]TCGGTGCATCT
ISC3	Ld33	524697	G	A	14812.23	GCTTCTATTAC[G]CACTCTCTTTT	GCTTCTATTAC[A]CACTCTCTTTT
ISC3	Ld34	1540533	C	A	11935.23	GCAAACTACCG[C]CAGCATCACCA	GCAAACTACCG[A]CAGCATCACCA
ISC3	Ld36	977018	G	A	13053.23	CTCGCTTGGTC[G]ATTTTTTTCGC	CTCGCTTGGTC[A]ATTTTTTTCGC
ISC3	Ld15	13412	G	C	14989.23	ACGCAGGAGCC[G]AACGGAGAGAA	ACGCAGGAGCC[C]AACGGAGAGAA
ISC3	Ld20	555624	T	C	9764.23	GGTGGGTGACA[T]GGCCAGGCCCT	GGTGGGTGACA[C]GGCCAGGCCCT
ISC3	Ld34	310121	A	G	11508.24	AAAAGCCCACC[A]CCCCCACCCCG	AAAAGCCCACC[G]CCCCCACCCCG
ISC3	Ld03	51348	A	G	13376.23	CGTGCAGAGAA[A]CCCGGTGAAGG	CGTGCAGAGAA[G]CCCGGTGAAGG
ISC3	Ld32	378205	C	G	13982.23	GTGTCTTCTGT[C]TTTTCGTCGCT	GTGTCTTCTGT[G]TTTTCGTCGCT
ISC3	Ld07	118371	G	T	13757.24	TCAGCAGCATG[G]CCTTTTCACGG	TCAGCAGCATG[T]CCTTTTCACGG
ISC3	Ld13	627629	G	T	12971.23	GTTGTGCTCGA[G]TTCTGGTACGA	GTTGTGCTCGA[T]TTCTGGTACGA
ISC3	Ld36	118616	C	T	11861.24	CCTCCTCGTTC[C]GCACGGAAACC	CCTCCTCGTTC[T]GCACGGAAACC
ISC3	Ld19	213667	C	T	12168.24	GAGCGACGGCG[C]GCACGGAAGGA	GAGCGACGGCG[T]GCACGGAAGGA
ISC3	Ld25	701970	G	T	13229.25	GGCGAGCCGTC[G]GAGGACCTGCA	GGCGAGCCGTC[T]GAGGACCTGCA
ISC3	Ld29	648247	G	T	11811.24	TACACGCACAC[G]CCCACTCAGGC	TACACGCACAC[T]CCCACTCAGGC
ISC3	Ld34	1540534	C	T	11615.23	CAAACTACCGC[C]AGCATCACCAC	CAAACTACCGC[T]AGCATCACCAC
ISC3	Ld36	1473638	C	T	12212.23	CTGCGGGTGTA[C]GTCTATTATTG	CTGCGGGTGTA[T]GTCTATTATTG
ISC5	Ld12	664733	A	G	79975.87	GCGACTTCTGC[A]CGTTTTTTTTT	GCGACTTCTGC[G]CGTTTTTTTTT
ISC5	Ld36	2274876	G	A	89915.77	GAGATGTCCAT[G]TACATGGTGGA	GAGATGTCCAT[A]TACATGGTGGA
ISC5	Ld23	69387	G	C	144668	GGCGAGTGTTC[G]TGTGTGTGTGT	GGCGAGTGTTC[C]TGTGTGTGTGT
ISC5	Ld19	423956	A	G	93466.8	ATCGTGAAGGT[A]GACGACAGCCA	ATCGTGAAGGT[G]GACGACAGCCA
ISC5	Ld29	1026760	C	T	92742.79	AGAGCGGAGAG[C]ATAGAGAGGGG	AGAGCGGAGAG[T]ATAGAGAGGGG
ISC5	Ld21	415475	G	A	100724.73	GATGGTGCTCC[G]ACGGCGAGCCA	GATGGTGCTCC[A]ACGGCGAGCCA
ISC5	Ld32	355537	G	C	97750.04	TCGCCTGCCTT[G]TGCGGCTCGCC	TCGCCTGCCTT[C]TGCGGCTCGCC
ISC5	Ld37	11552	C	A	396286.28	TGTTGTTTCAC[C]AAAAATAAAAT	TGTTGTTTCAC[A]AAAAATAAAAT
ISC5	Ld36	285384	G	A	97707.73	GACCCGATGAA[G]GAGAGAGTCGA	GACCCGATGAA[A]GAGAGAGTCGA
ISC5	Ld32	840220	G	C	105660.76	CAACCCCGATT[G]TGCTGGAGCAC	CAACCCCGATT[C]TGCTGGAGCAC
ISC5	Ld29	713538	C	G	102027.78	CGAAGGTGCCA[C]ACAAGCAGCAC	CGAAGGTGCCA[G]ACAAGCAGCAC
ISC5	Ld24	32721	C	T	97097.11	GCTTCATTGGG[C]GTGCCACTCCG	GCTTCATTGGG[T]GTGCCACTCCG
ISC5	Ld25	706308	G	T	95639.76	TCGGGTTCAGC[G]CCATGCCGTTG	TCGGGTTCAGC[T]CCATGCCGTTG
ISC5	Ld28	389458	C	T	104514.8	AGAGGATGTAA[C]GTGATATCGCC	AGAGGATGTAA[T]GTGATATCGCC
ISC5	Ld35	1440248	C	T	116827.74	AAAGACACACA[C]ACACACACACG	AAAGACACACA[T]ACACACACACG
ISC5	Ld14	494392	C	T	92246.57	GTTGCGCGCTG[C]GGAGCTGGCGA	GTTGCGCGCTG[T]GGAGCTGGCGA
ISC5	Ld25	835967	C	A	102794.95	CCACCCACTCA[C]AAGGACGCATA	CCACCCACTCA[A]AAGGACGCATA
ISC5	Ld29	580682	A	C	97348.52	GTGCTGTGCAA[A]GTTGGTGGAGT	GTGCTGTGCAA[C]GTTGGTGGAGT
ISC5	Ld14	494405	T	C	85082.06	GAGCTGGCGAG[T]CAGCTGGAGGC	GAGCTGGCGAG[C]CAGCTGGAGGC
ISC5	Ld12	129394	A	G	105542.5	CGGAGGGCTGT[A]CTCTGCCGCCT	CGGAGGGCTGT[G]CTCTGCCGCCT
ISC5	Ld33	1378509	A	G	116442.9	TCCGGGGTGCA[A]TGTCTTACCTC	TCCGGGGTGCA[G]TGTCTTACCTC
ISC5	Ld04	330474	G	A	95721.42	AGCACGCTGTC[G]CCATCGGCGAG	AGCACGCTGTC[A]CCATCGGCGAG
ISC5	Ld35	1797357	G	A	123152.8	CCCGCATCTAT[G]CCCAGAACAGC	CCCGCATCTAT[A]CCCAGAACAGC
ISC5	Ld07	388569	G	A	114380.8	TATTGCCAGGT[G]CACTTTTCCAG	TATTGCCAGGT[A]CACTTTTCCAG
ISC5	Ld35	1259513	G	A	111229.22	GCGAATGGACA[G]CTCCGCGGTGC	GCGAATGGACA[A]CTCCGCGGTGC
ISC5	Ld35	1619055	G	A	126345.79	TGCATGACGGA[G]CGGCTTCCATG	TGCATGACGGA[A]CGGCTTCCATG
ISC5	Ld26	953279	T	C	114192.79	GTTTGCCATTA[T]CGTTTAGTGAC	GTTTGCCATTA[C]CGTTTAGTGAC
ISC5	Ld27	773416	T	C	115808.03	GGGAGAGCCTG[T]GCGAACGAACA	GGGAGAGCCTG[C]GCGAACGAACA
ISC5	Ld16	683961	A	G	114228.94	CGATGCGGCAT[A]CCAACGTGAGC	CGATGCGGCAT[G]CCAACGTGAGC
ISC5	Ld09	397586	T	G	153807.29	GCCGTTCTCTT[T]GCATTACAGGG	GCCGTTCTCTT[G]GCATTACAGGG
ISC5	Ld34	696965	A	G	102050.88	CGGACGGCAGC[A]AGGGGCTGCTC	CGGACGGCAGC[G]AGGGGCTGCTC
ISC5	Ld08	286749	C	T	145971.78	GGCCCTCGAAG[C]CTTCGCCAGCG	GGCCCTCGAAG[T]CTTCGCCAGCG
ISC5	Ld36	893888	G	T	88640.73	GGTCGGAACAC[G]CTGTGTGGCGA	GGTCGGAACAC[T]CTGTGTGGCGA
ISC5	Ld06	287855	C	T	111738.75	CTCGTGCCCTC[C]TCCCCCCTTTG	CTCGTGCCCTC[T]TCCCCCCTTTG
ISC5	Ld11	440563	C	T	107438.8	GGTCCCTCCAC[C]CACACGCAGAC	GGTCCCTCCAC[T]CACACGCAGAC
ISC5	Ld14	590757	G	T	117934.78	TCCGTGCGGCT[G]CCAACCACGTC	TCCGTGCGGCT[T]CCAACCACGTC
ISC5	Ld20	595478	C	T	127891.79	TTGATCGCGCG[C]GCGCGAGAGAC	TTGATCGCGCG[T]GCGCGAGAGAC
ISC5	Ld26	753361	C	T	123593.78	ACACGTCTATC[C]ACTGGCCCCTT	ACACGTCTATC[T]ACTGGCCCCTT
ISC4	Ld01	252789	T	C	37083.12	CGCCATGTGTA[T]TGTGCCGCACA	CGCCATGTGTA[C]TGTGCCGCACA
ISC4	Ld02	283337	T	C	26570.65	GGGGGGGGCGT[T]GCGCCGGGTTA	GGGGGGGGCGT[C]GCGCCGGGTTA
ISC4	Ld02	22313	G	T	30531.69	CGCAACCTCTA[G]CTCCAGCAGCA	CGCAACCTCTA[T]CTCCAGCAGCA
ISC4	Ld03	220560	G	A	42851.4	GCAGTAGGTGT[G]CGTGTGCGTGT	GCAGTAGGTGT[A]CGTGTGCGTGT
ISC4	Ld04	248072	C	A	40626.3	CTGTGAGCAGT[C]GCTGACCTCCA	CTGTGAGCAGT[A]GCTGACCTCCA
ISC4	Ld04	50278	T	C	15075.31	CCTCCTCTCCC[T]CTCCCCCAACT	CCTCCTCTCCC[C]CTCCCCCAACT
ISC4	Ld05	294539	C	T	49183.88	CGCATGTGAAG[C]TCGCTCTCTCT	CGCATGTGAAG[T]TCGCTCTCTCT
ISC4	Ld08	218790	G	T	52036.16	TTGCAGGCCGC[G]GCGAAGGGGTT	TTGCAGGCCGC[T]GCGAAGGGGTT
ISC4	Ld08	524176	C	T	52292.16	GTGGCTGTTGC[C]TACGTGTGTGC	GTGGCTGTTGC[T]TACGTGTGTGC
ISC4	Ld11	355402	C	T	43880.16	TATTCTTATCG[C]GCTTCCGCTTT	TATTCTTATCG[T]GCTTCCGCTTT
ISC4	Ld13	220584	C	T	44252.55	GCGCCGAAGGT[C]GCGCAGCGGTC	GCGCCGAAGGT[T]GCGCAGCGGTC
ISC4	Ld13	564168	G	A	41845.12	CGTGCACTGAC[G]AGACTGCGGGG	CGTGCACTGAC[A]AGACTGCGGGG
ISC4	Ld15	586925	G	A	36270.14	GCCACGCCAGC[G]GGCAGCTCCAG	GCCACGCCAGC[A]GGCAGCTCCAG
ISC4	Ld16	111735	G	A	43974.52	CCCGCCGGTGC[G]GCGACTACTAG	CCCGCCGGTGC[A]GCGACTACTAG
ISC4	Ld17	514960	C	T	36102.92	GTCCGCCACCG[C]CGAGGCAGTGA	GTCCGCCACCG[T]CGAGGCAGTGA
ISC4	Ld18	233167	C	A	35647.29	CTCCTACCTGT[C]CAACAACAGCC	CTCCTACCTGT[A]CAACAACAGCC
ISC4	Ld18	50234	G	A	36484.58	ATTCACGGAGC[G]ACGCGCTCTCC	ATTCACGGAGC[A]ACGCGCTCTCC
ISC4	Ld18	614744	A	G	20454.2	CCGATGGAGAG[A]GCCACCGCCCC	CCGATGGAGAG[G]GCCACCGCCCC
ISC4	Ld18	346507	G	A	41026.95	GCACCAGTGGC[G]GCGGGCACGCA	GCACCAGTGGC[A]GCGGGCACGCA
ISC4	Ld20	386923	G	A	44854.36	TCGTCGGGGTC[G]GCACGCCTGCA	TCGTCGGGGTC[A]GCACGCCTGCA
ISC4	Ld20	532480	G	T	56826.1	CGACGTGAACC[G]ACAGTGGAGAC	CGACGTGAACC[T]ACAGTGGAGAC
ISC4	Ld22	623177	G	A	40956.13	GCACCGTGCCG[G]TGCGGCGCAGC	GCACCGTGCCG[A]TGCGGCGCAGC
ISC4	Ld23	735584	G	A	50274.19	GGTTTCGCAGC[G]GACGAGGAGGC	GGTTTCGCAGC[A]GACGAGGAGGC
ISC4	Ld24	781187	G	A	30964.41	ACGAGTGGGCG[G]GGCGGGGTGGG	ACGAGTGGGCG[A]GGCGGGGTGGG
ISC4	Ld24	421786	G	A	39015.08	TCCATAACGAG[G]CCACCGATCCC	TCCATAACGAG[A]CCACCGATCCC
ISC4	Ld25	224335	C	T	36419.04	CAATCTGCGCG[C]ACAGCACGCGA	CAATCTGCGCG[T]ACAGCACGCGA
ISC4	Ld26	397865	G	A	36728.12	AGGGGGCGAGC[G]CGCGGGTACGG	AGGGGGCGAGC[A]CGCGGGTACGG
ISC4	Ld26	142079	T	G	40986.22	GTAGGCCCCAG[T]TGGTTATCCAT	GTAGGCCCCAG[G]TGGTTATCCAT
ISC4	Ld26	929072	G	A	47103.03	CGTCGGATTGA[G]CACAACCAGGC	CGTCGGATTGA[A]CACAACCAGGC
ISC4	Ld26	219779	G	T	38060.66	CCGCTGATGTA[G]CGCTCCACGAG	CCGCTGATGTA[T]CGCTCCACGAG
ISC4	Ld27	304025	G	A	28930.47	TTTCGAATTGT[G]GTTTTGCACCG	TTTCGAATTGT[A]GTTTTGCACCG
ISC4	Ld27	666813	G	T	48527.85	GCTGCAGTAGC[G]GCGCAGTGATG	GCTGCAGTAGC[T]GCGCAGTGATG
ISC4	Ld28	1008892	A	G	35008.39	CTACCTCCTGA[A]CGAGTACAAGA	CTACCTCCTGA[G]CGAGTACAAGA
ISC4	Ld28	369411	G	A	37126.14	ATGTGCGTCAC[G]TTTTGTCGCCA	ATGTGCGTCAC[A]TTTTGTCGCCA
ISC4	Ld29	915856	G	A	38164.12	CTCGCTCGTCC[G]GTGGCTTCGGC	CTCGCTCGTCC[A]GTGGCTTCGGC
ISC4	Ld29	828814	A	T	35847.31	ATGGTACCCAC[A]GAGAGGAGGAC	ATGGTACCCAC[T]GAGAGGAGGAC
ISC4	Ld30	873608	G	A	37962.17	CACGTACCACA[G]CGAGACATGGC	CACGTACCACA[A]CGAGACATGGC
ISC4	Ld30	1137831	C	T	44272.86	GGCGCATCCCT[C]TTGCTGCTGCT	GGCGCATCCCT[T]TTGCTGCTGCT
ISC4	Ld31	467538	G	A	71000.11	CACCTCGGCGC[G]CGACAGCCGCA	CACCTCGGCGC[A]CGACAGCCGCA
ISC4	Ld31	1333602	T	C	76282.1	GTGGATTTCGA[T]CTGAAACAGGT	GTGGATTTCGA[C]CTGAAACAGGT
ISC4	Ld31	1284861	C	T	71278.1	TCCCTCTGCAG[C]ATGAAGTTTGG	TCCCTCTGCAG[T]ATGAAGTTTGG
ISC4	Ld32	1406324	G	A	43487.13	TCGCGGACGAC[G]AATACCTTGAA	TCGCGGACGAC[A]AATACCTTGAA
ISC4	Ld32	69017	G	A	32552.36	CAACAAAAACA[G]CGCACCACCCC	CAACAAAAACA[A]CGCACCACCCC
ISC4	Ld34	1636399	T	C	30293.77	TCGGCGGCACA[T]CATAGAGTAAC	TCGGCGGCACA[C]CATAGAGTAAC
ISC4	Ld34	1555994	T	C	36364.9	CTTTCTTTTTT[T]TTCGGACAACT	CTTTCTTTTTT[C]TTCGGACAACT
ISC4	Ld34	381789	G	A	35596.13	GCACGGCAGAC[G]CCGCCGCCTCC	GCACGGCAGAC[A]CCGCCGCCTCC
ISC4	Ld34	20282	G	A	51392.81	CAGTCCAGCAC[G]ACAAAGTGCAT	CAGTCCAGCAC[A]ACAAAGTGCAT
ISC4	Ld34	398325	G	T	47292.15	GGCGAGCAGCT[G]CCCGAGGACGT	GGCGAGCAGCT[T]CCCGAGGACGT
ISC4	Ld35	1006320	G	A	43985.16	CGCTGGCGTGG[G]TGAATCCAGAG	CGCTGGCGTGG[A]TGAATCCAGAG
ISC4	Ld35	871576	C	T	50955.07	ATCATTGCGTC[C]GCGCGGTGTGC	ATCATTGCGTC[T]GCGCGGTGTGC
ISC4	Ld35	2046014	C	T	41565.36	GTCCACGGCAC[C]ACCACTCTATT	GTCCACGGCAC[T]ACCACTCTATT
ISC4	Ld36	2607450	A	G	28669.59	CTGCGGTAGCA[A]GTCGCCGTGCG	CTGCGGTAGCA[G]GTCGCCGTGCG
ISC4	Ld36	973663	G	T	37242.12	CAGCATGGCAG[G]CCTAGGGGGTA	CAGCATGGCAG[T]CCTAGGGGGTA
ISC6	Ld35	1478209	T	C	397878	TGTCCTTTATC[T]TTCGAGCTGCG	TGTCCTTTATC[C]TTCGAGCTGCG
ISC6	Ld30	685925	T	C	358925	CTCGTAACCGA[T]GTACTGTCGTC	CTCGTAACCGA[C]GTACTGTCGTC
ISC6	Ld32	1413088	A	G	366302	CAGACACTGGT[A]GTGAGGGAGTT	CAGACACTGGT[G]GTGAGGGAGTT
ISC6	Ld33	493824	A	G	417933	ACGCTCTTGAT[A]CGTGAGCGCAA	ACGCTCTTGAT[G]CGTGAGCGCAA
ISC6	Ld30	519360	T	C	384497	CAGCACCCCCC[T]CTCTTTTCGCG	CAGCACCCCCC[C]CTCTTTTCGCG
ISC6	Ld18	314681	C	G	336760	CGCGAAAGCTC[C]GCGACGTCATG	CGCGAAAGCTC[G]GCGACGTCATG
ISC6	Ld36	471741	C	A	292614	CAAACTGAGAG[C]AGTGACCTTTG	CAAACTGAGAG[A]AGTGACCTTTG
ISC6	Ld30	1084581	G	A	336146	CGGTGTGCGGC[G]ATCGACGCCTC	CGGTGTGCGGC[A]ATCGACGCCTC
ISC6	Ld04	341484	A	G	286739	AAGAGTGGGCG[A]TGGTGAACCGC	AAGAGTGGGCG[G]TGGTGAACCGC
ISC6	Ld34	733099	G	C	334864	AACAACGTAAG[G]CCTGCGATGAG	AACAACGTAAG[C]CCTGCGATGAG
ISC6	Ld30	188895	T	G	333019	CGTGTTGTCCT[T]CACCTGCACGT	CGTGTTGTCCT[G]CACCTGCACGT
ISC6	Ld32	977101	A	G	261599	GTCCACCGCAC[A]GGTGTGCCGTG	GTCCACCGCAC[G]GGTGTGCCGTG
ISC6	Ld15	632626	T	C	337098	CGGCAGCACGG[T]GACGAAGGCGG	CGGCAGCACGG[C]GACGAAGGCGG
ISC6	Ld19	275409	T	C	240463	AACACAGAGCC[T]GCTTCGTTTGC	AACACAGAGCC[C]GCTTCGTTTGC
ISC6	Ld27	593089	T	C	288088	CGCCTACTCCC[T]CTCTCTCTCTC	CGCCTACTCCC[C]CTCTCTCTCTC
ISC6	Ld27	141249	G	A	308308	CTAGAGCATGC[G]TCGTACAGTGA	CTAGAGCATGC[A]TCGTACAGTGA
ISC6	Ld30	1144117	A	G	283762	GAAGAGAATGC[A]CTGTATCGCAA	GAAGAGAATGC[G]CTGTATCGCAA
ISC6	Ld29	1182338	G	A	277986	GCATCCCTGCG[G]CACGTGGTCGT	GCATCCCTGCG[A]CACGTGGTCGT
ISC6	Ld35	1045129	A	G	304971	ATTGAGCCAAA[A]CAGCAGTGAAC	ATTGAGCCAAA[G]CAGCAGTGAAC
ISC6	Ld13	354090	A	G	378191	GTGGCAAATCC[A]GCACCGGCGCT	GTGGCAAATCC[G]GCACCGGCGCT
ISC6	Ld03	293337	A	C	265433	GCCGCCTCGGC[A]GAGGCGGCGGC	GCCGCCTCGGC[C]GAGGCGGCGGC
ISC6	Ld02	229230	C	T	304006	CGCCCGTGATG[C]CCTGCGCCGTC	CGCCCGTGATG[T]CCTGCGCCGTC
ISC6	Ld33	423121	T	C	362921	CTCTCTCGACG[T]CCCGCCAGACC	CTCTCTCGACG[C]CCCGCCAGACC
ISC6	Ld31	355309	A	G	361233	TAAAGTACACG[A]TGGAAACGGTG	TAAAGTACACG[G]TGGAAACGGTG
ISC6	Ld03	293334	G	T	250532	GCCGCCGCCTC[G]GCAGAGGCGGC	GCCGCCGCCTC[T]GCAGAGGCGGC
ISC6	Ld28	552646	T	C	183930	ATCCTCTCTGC[T]TTGATGTGCGT	ATCCTCTCTGC[C]TTGATGTGCGT
ISC7	Ld11	513897	G	A	9174.08	GAGCGGAGATG[G]GTTTAAGCTTC	GAGCGGAGATG[A]GTTTAAGCTTC
ISC7	Ld05	252412	G	A	15511.67	CACATCGGCAC[G]CGGCCGCGGCA	CACATCGGCAC[A]CGGCCGCGGCA
ISC7	Ld23	44311	G	A	15214.67	ACAGCCACACG[G]GCCTGTACTAC	ACAGCCACACG[A]GCCTGTACTAC
ISC7	Ld05	9305	G	A	30849.67	TCATATGAAGA[G]AAACAAGGAGA	TCATATGAAGA[A]AAACAAGGAGA
ISC7	Ld09	225555	C	A	16149.67	ACTCTCCCCCT[C]GCTAACAACGA	ACTCTCCCCCT[A]GCTAACAACGA
ISC7	Ld31	301118	G	A	21302.67	TTTGCGGATTG[G]GAGTCAGCGGA	TTTGCGGATTG[A]GAGTCAGCGGA
ISC7	Ld33	1161412	C	A	19260.67	GGCGTAGTACC[C]ACCTCCCCGTC	GGCGTAGTACC[A]ACCTCCCCGTC
ISC7	Ld21	360833	T	C	17885.67	CAGCACCGCCA[T]GCACGCGGCTG	CAGCACCGCCA[C]GCACGCGGCTG
ISC7	Ld31	1378025	T	C	11622.67	CAGAGAAGAGA[T]GAAATCAAGAT	CAGAGAAGAGA[C]GAAATCAAGAT
ISC7	Ld31	1025106	C	G	15831.67	AGCGAAAAGCA[C]TAGCAGCACTG	AGCGAAAAGCA[G]TAGCAGCACTG
ISC7	Ld31	1064924	T	G	33963.67	GGCGCCGCGAC[T]GTGGTGAAAGC	GGCGCCGCGAC[G]GTGGTGAAAGC
ISC7	Ld31	909433	C	T	22249.67	CTCCCCACAAA[C]CTTTAAAGCCG	CTCCCCACAAA[T]CTTTAAAGCCG
ISC7	Ld35	1003801	C	T	15606.67	TGTTGTGGCCA[C]GGCGCCGGTGG	TGTTGTGGCCA[T]GGCGCCGGTGG
ISC7	Ld36	1757389	C	T	17057.67	CACTGCCGTCG[C]GCACACCGCAC	CACTGCCGTCG[T]GCACACCGCAC

### Sheet: D. ISC5 AQP1 insertion motifs
Position of an insertion (chromosome 31)	Search bases	BPK276_ISC5_BM	BPK114_ISC5_BM	BPK134_ISC5_BM	BPK275cl18_ISC5_PC	BPK120_ISC5_BM	BPK165_ISC5_BM	BPK174_ISC5_BM	BPK184_ISC5_BM	BPK235_ISC5_BM	VL92_ISC5_SPL	BPK077_ISC5_BM	BPK077_ISC5_MO	BPK113_ISC5_BM	BPK173cl3_ISC5_PC	BPK198_ISC5_BM	BPK282cl4_ISC5__NC	BPK471_ISC5_BM	BPK89_ISC5_BM	BPK191_ISC5_BM	BPK206cl10_ISC5_NC	BPK276_ISC5_MO	BPK296_ISC5_BM
10502	TCCGAGAAATTGGGCGAGAAAATAGCC[ACGT][ACGT]GGGTAGCTT	0	0	0	0	0	0	0	0	0	0	0	0	0	0	0	0	0	0	0	0	0	0
10503	TCCGAGAAATTGGGCGAGAAAATAGC[ACGT][ACGT]CGGGTAGCTT	0	0	0	0	0	0	0	0	0	0	0	0	0	0	0	0	0	0	0	0	0	0
10504	TCCGAGAAATTGGGCGAGAAAATAG[ACGT][ACGT]CCGGGTAGCTT	0	0	0	0	0	0	0	0	0	0	0	0	0	0	0	0	0	0	0	0	0	0
10505	TCCGAGAAATTGGGCGAGAAAATA[ACGT][ACGT]GCCGGGTAGCTT	2	0	3	1	0	0	0	0	0	0	0	0	0	0	0	0	0	0	0	0	0	0
10506	TCCGAGAAATTGGGCGAGAAAAT[ACGT][ACGT]AGCCGGGTAGCTT	2	0	3	0	0	0	0	0	0	0	0	0	0	0	0	0	0	0	0	0	0	0
10507	TCCGAGAAATTGGGCGAGAAAA[ACGT][ACGT]TAGCCGGGTAGCTT	29	15	16	16	0	0	0	0	0	0	0	0	0	0	0	0	0	0	0	0	0	0
10508	TCCGAGAAATTGGGCGAGAA[ACGT][ACGT]AATAGCCGGGTAGCTT	25	15	13	16	0	0	0	0	0	0	0	0	0	0	0	0	0	0	0	0	0	0
10509	TCCGAGAAATTGGGCGAGA[ACGT][ACGT]AAATAGCCGGGTAGCTT	345	257	269	236	0	0	1	0	0	0	0	0	0	0	0	0	0	0	0	0	0	0
10510	TCCGAGAAATTGGGCGAG[ACGT][ACGT]AAAATAGCCGGGTAGCTT	329	233	248	219	0	0	0	0	0	0	0	0	0	0	0	0	0	0	0	0	0	0
10511 INS	TTGGGCGAGA(GA)AAATAGCCGG	62295	53478	52361	44887	9	3	3	3	3	3	2	2	2	2	2	2	2	2	0	0	0	0
10511 REF	TTGGGCGAGAAAATAGCCGGGT	62	29	23	20	80677	72074	68251	75021	68255	80304	83882	74710	82159	68669	81071	82425	55356	71204	56813	75772	87051	84085
10512	TCCGAGAAATTGGGCGA[ACGT][ACGT]GAAAATAGCCGGGTAGCTT	333	240	263	221	0	0	0	0	0	0	0	0	0	0	0	0	0	0	0	0	0	0
10513	TCCGAGAAATTGGGCG[ACGT][ACGT]AGAAAATAGCCGGGTAGCTT	313	225	230	195	0	0	0	0	0	0	0	0	0	0	0	0	0	0	0	0	0	0
10514	TCCGAGAAATTGGGC[ACGT][ACGT]GAGAAAATAGCCGGGTAGCTT	333	263	268	203	0	0	0	0	0	0	0	0	0	0	0	0	0	0	0	0	0	0
10515	TCCGAGAAATTGGG[ACGT][ACGT]CGAGAAAATAGCCGGGTAGCTT	28	18	20	18	0	0	0	0	0	0	0	0	0	0	0	0	0	0	0	0	0	0
10516	TCCGAGAAATTGG[ACGT][ACGT]GCGAGAAAATAGCCGGGTAGCTT	29	18	20	17	0	0	0	0	0	0	0	0	0	0	0	0	0	0	0	0	0	0
10517	TCCGAGAAATTG[ACGT][ACGT]GGCGAGAAAATAGCCGGGTAGCTT	0	0	0	0	0	0	0	0	0	0	0	0	0	0	0	0	0	0	0	0	0	0
10518	TCCGAGAAATT[ACGT][ACGT]GGGCGAGAAAATAGCCGGGTAGCTT	0	0	0	0	0	0	0	0	0	0	0	0	0	0	0	0	0	0	0	0	0	0
[ACGT]=[ACGT] represents an insertion of any single base
(GA)= (GA) represents a GA insertion which is found in ISC5 group.
BM=Bone marrow
SPL=Spleen
PC=Positive control
NC=Negative control

### Sheet: E. Seq depth and coverage stats
Patient clinical sample	Average of median depth of 36 chromosomes	Depth std	Genome coverage (Sureselect-enriched)	coverage (%) no enrichment	Low sequence depth sample	somy detection accuracy
BPK89BM	126.5	39.9	99.45%	66.3%		High
BPK191BM	110.1	31.1	99.41%	64.31%		High
BPK198BM	99.3	29.7	99.4%	NA		High
BPK4BM	74.2	22.4	99.3%	NA		High
BPK113BM	62.5	17.6	99.25%	42.16%		High
BPK97BM	60.7	16.1	99.24%	39.32%		High
BPK174BM	57.6	14.4	99.23%	40.63%		High
BPK177BM	73.8	23.0	99.2%	NA		High
BPK235BM	49.8	14.8	99.1%	NA		High
BPK114BM	57.8	16.2	98.95%	35.76%		High
BPK120BM	36.6	10.2	98.91%	28.15%		High
BPK60BM	41.6	11.9	98.8%	NA		High
BPK149BM	36.6	11.1	98.8%	NA		High
BPK184BM	33.8	10.0	98.8%	NA		High
BPK276BM	34.0	6.8	98.7%	NA		High
BPK165BM	39.4	11.4	98.6%	NA		High
VL092SP	27.5	7.7	98.5%	NA		High
BPK99BM	25.4	7.1	98.1%	NA		High
BPK77BM	26.9	7.4	98.02%	17.79%		High
BPK836BM	24.7	6.8	98.01%	16.05%		High
BPK81BM	23.9	6.5	97.87%	15.54%		High
BPK143BM	23.9	6.7	97.8%	NA		High
BPK207BM	20.8	5.7	97.43%	13.87%		High
BPK223BM	23.9	6.6	97.3%	NA		High
BPK156BM	18.6	5.2	97.1%	NA		High
BPK229BM	13.7	3.6	95.9%	NA		High
BPK471BM	16.8	4.5	95.3%	NA		High
BPK157BM	11.1	2.6	94.85%	7.49%		High
BPK146BM	11.0	2.9	94.75%	7.82%		High
BPK280BM	11.1	2.7	92.9%	NA		High
BPK105BM	11.0	2.7	92.7%	NA		High
BPK215BM	7.8	1.9	91.57%	4.98%		High
BPK104BM	8.6	2.0	91.0%	NA		High
BPK543BM	8.6	2.0	90.4%	NA		High
BPK61BM	8.3	2.0	89.9%	NA		High
BPK102BM	8.8	2.0	89.1%	NA		High
BPK820BM	6.2	1.1	86.93%	2.31%		Medium
BPK181BM	6.1	1.1	86.38%	2.25%		Medium
BPK208BM	5.7	1.2	82.9%	NA		Medium
BPK134BM	5.4	1.0	82.7%	NA		Medium
BPK91BM	4.6	1.1	79.96%	1.52%		Medium
BPK821BM	4.1	0.7	79.31%	1.78%		Medium
BPK296BM	4.4	0.9	76.8%	NA		Medium
BPK56BM	4.4	0.9	75.8%	NA		Medium
BPK80BM	4.6	1.1	74.81%	1.54%		Medium
VL013SP	4.2	0.7	74.4%	NA		Medium
BPK72BM	4.1	0.5	73.53%	1.41%		Medium
BPK470BM	3.8	0.8	67.16%	1.04%		Medium
VL164SP	3.9	0.6	66.0%	NA		Medium
BPK20BM	3.4	1.0	60.8%	NA		Medium
VL007SP	3.6	0.9	60.2%	NA		Medium
BPK87BM	3.0	1.0	56.6%	NA		Medium
BPK238BM	2.2	0.6	45.8%	NA	LOWDEP	Low
BPK574BM	2.0	0.2	36.6%	NA	LOWDEP	Low
BPK257BM	2.0	0.0	31.6%	NA	LOWDEP	Low
BPK118BM	2.0	0.0	27.0%	NA	LOWDEP	Low
BPK68BM	2.0	0.0	23.2%	NA	LOWDEP	Low
BPK183BM	2.0	0.0	20.5%	NA	LOWDEP	Low
BPK239BM	2.0	0.0	18.6%	NA	LOWDEP	Low
BPK164BM	2.0	0.0	15.29%	0.17%	LOWDEP	Low
BPK140BM	2.0	0.0	9.8%	NA	LOWDEP	Low
BPK161BM	1.9	0.3	1.08%	0.08%	LOWDEP	NA
BPK211BM	1.7	0.5	0.78%	0.09%	LOWDEP	NA

### Sheet: F. sympatric genotype diversity
Available on request to authors

### Sheet: G. New insertions
Bone marrow samples	Reference base(s)	Insertion/deletion	Alternative allele frequency	Read depth	chromosome	position	Variant score (GATK)	Pass	Sequence ontology term (snpEff)	Variant impact	Gene information and product
BPK177	C	CC	0.647	68	Ld08	195109	821.46	PASS	upstream_gene	MODIFIER	Ld08;196925;197773;LdBPK_080009900;hypotheticalprotein,conserved
BPK113	A	AA	0.343	128	Ld14	544467	717.3	PASS	upstream_gene	MODIFIER	Ld14;544835;546430;LdBPK_140018400;phosphatidylserinesynthase,putative
BPK836	A	AA	0.68	125	Ld28	448948	861.7	PASS	upstream_gene	MODIFIER	Ld28;449265;450791;LdBPK_280017600;copinei-likeprotein
BPK4	G	GG	0.491	110	Ld30	1348041	901.4	PASS	upstream_gene	MODIFIER	Ld30;1349255;1350781;LdBPK_300042900;cytochromep450-likeprotein
BPK81	G	GA	0.987	150	Ld31	10934	6800.05	PASS	frameshift	HIGH	Ld31;10022;10966;LdBPK_310005100;Aquaglyceroporin1,AQP1
BPK143	AA	A	0.572	84	Ld36	642831	565.29	PASS	upstream_gene	MODIFIER	Ld36;639250;639597;LdBPK_360022600;Zincknuckle,putative
